# A computational approach to evaluate the combined effect of SARS-CoV-2 RBD mutations and ACE2 receptor genetic variants on infectivity: The COVID-19 host-pathogen nexus

**DOI:** 10.1101/2020.10.23.352344

**Authors:** Dana Ashoor, Noureddine Ben Khalaf, Maryam Marzouq, Hamdi Al Jarjanazi, Sadok Chelif, M. Dahmani Fathallah

## Abstract

SARS-CoV-2 infectivity is largely determined by the virus Spike protein binding to the ACE2 receptor. Meanwhile, marked infection rate differences were reported between populations and individuals. To understand the disease dynamic, we developed a computational approach to study the implications of both SARS-CoV-2 RBD mutations and ACE2 polymorphism on the stability of the virus-receptor complex. We used the 6LZG PDB RBD/ACE2 3D model, the mCSM platform, the LigPlot+ and PyMol software to analyze the data on SARS-CoV-2 mutations and ACE variants retrieved from GISAID and Ensembl/GnomAD repository. We observed that out of 351 RBD point mutations, 83% destabilizes the complex according to free energy (ΔΔG) differences. We also spotted variations in the patterns of polar and hydrophobic interactions between the mutations occurring in 15 out of 18 contact residues. Similarly, comparison of the effect on the complex stability of different ACE2 variants showed that the pattern of molecular interactions and the complex stability varies also according to ACE2 polymorphism. We infer that it is important to consider both ACE2 variants and circulating SARS-CoV-2 RBD mutations to assess the stability of the virus-receptor association and evaluate infectivity. This approach might offers a good molecular ground to mitigate the virus spreading.
