## Supplementary Material 1 for "A computational approach to evaluate the combined effect of SARS-CoV-2 RBD mutations and ACE2 receptor genetic variants on infectivity: The COVID-19 host-pathogen nexus"

### Sheet: Energies
Supplementary material 1: List of spike RBD mutations reported ranked by predicted ∆∆G values in Kcal/mol using mCSM server.
CHAIN	Residue	Residue Position	Mutated Residue	PREDICTED DDG (Kcal/mol)	Predicted Effect on Complex Stability
B	G	502	R	-2.482	Highly Destabilizing
B	N	501	Y	-2.317	Highly Destabilizing
B	Y	505	E	-2.014	Highly Destabilizing
B	G	431	W	-1.879	Destabilizing
B	D	398	Y	-1.846	Destabilizing
B	G	404	K	-1.742	Destabilizing
B	N	501	T	-1.689	Destabilizing
B	G	504	D	-1.675	Destabilizing
B	C	361	T	-1.662	Destabilizing
B	Y	505	H	-1.609	Destabilizing
B	C	361	S	-1.604	Destabilizing
B	N	501	S	-1.589	Destabilizing
B	T	500	I	-1.558	Destabilizing
B	A	435	S	-1.53	Destabilizing
B	E	484	Q	-1.467	Destabilizing
B	Y	449	N	-1.417	Destabilizing
B	G	502	D	-1.4	Destabilizing
B	F	342	L	-1.35	Destabilizing
B	F	338	L	-1.334	Destabilizing
B	R	357	I	-1.298	Destabilizing
B	G	339	D	-1.285	Destabilizing
B	I	434	M	-1.281	Destabilizing
B	D	427	N	-1.272	Destabilizing
B	E	406	Q	-1.263	Destabilizing
B	Q	506	K	-1.248	Destabilizing
B	D	364	N	-1.236	Destabilizing
B	F	490	S	-1.228	Destabilizing
B	K	417	N	-1.205	Destabilizing
B	Y	508	N	-1.195	Destabilizing
B	G	476	A	-1.175	Destabilizing
B	P	507	S	-1.172	Destabilizing
B	I	410	V	-1.168	Destabilizing
B	R	457	F	-1.098	Destabilizing
B	P	499	R	-1.098	Destabilizing
B	E	516	Q	-1.091	Destabilizing
B	V	407	R	-1.088	Destabilizing
B	F	490	L	-1.086	Destabilizing
B	G	504	V	-1.085	Destabilizing
B	A	348	V	-1.062	Destabilizing
B	A	348	P	-1.062	Destabilizing
B	G	431	S	-1.059	Destabilizing
B	V	407	I	-1.033	Destabilizing
B	F	377	N	-1.027	Destabilizing
B	V	350	L	-1.01	Destabilizing
B	A	348	T	-0.992	Destabilizing
B	A	411	D	-0.984	Destabilizing
B	I	434	L	-0.984	Destabilizing
B	C	391	G	-0.975	Destabilizing
B	I	358	L	-0.955	Destabilizing
B	A	397	P	-0.941	Destabilizing
B	D	442	K	-0.936	Destabilizing
B	F	486	L	-0.926	Destabilizing
B	F	347	C	-0.923	Destabilizing
B	L	368	P	-0.921	Destabilizing
B	P	384	L	-0.92	Destabilizing
B	I	418	V	-0.906	Destabilizing
B	F	497	L	-0.906	Destabilizing
B	Y	495	F	-0.902	Destabilizing
B	S	438	N	-0.898	Destabilizing
B	F	342	C	-0.889	Destabilizing
B	I	472	V	-0.878	Destabilizing
B	T	523	N	-0.868	Destabilizing
B	Q	414	K	-0.858	Destabilizing
B	H	519	P	-0.851	Destabilizing
B	L	461	N	-0.848	Destabilizing
B	V	341	I	-0.846	Destabilizing
B	N	394	Y	-0.845	Destabilizing
B	F	392	L	-0.839	Destabilizing
B	E	471	Q	-0.839	Destabilizing
B	S	514	F	-0.836	Destabilizing
B	G	339	V	-0.832	Destabilizing
B	L	452	M	-0.827	Destabilizing
B	V	407	A	-0.826	Destabilizing
B	A	348	S	-0.817	Destabilizing
B	A	352	I	-0.815	Destabilizing
B	Q	414	R	-0.81	Destabilizing
B	A	475	V	-0.809	Destabilizing
B	C	432	F	-0.806	Destabilizing
B	F	374	L	-0.798	Destabilizing
B	S	514	Y	-0.798	Destabilizing
B	Y	351	L	-0.794	Destabilizing
B	A	363	P	-0.794	Destabilizing
B	C	432	N	-0.79	Destabilizing
B	K	444	R	-0.786	Destabilizing
B	C	336	A	-0.785	Destabilizing
B	L	387	Q	-0.781	Destabilizing
B	A	419	S	-0.769	Destabilizing
B	V	407	G	-0.764	Destabilizing
B	N	394	K	-0.752	Destabilizing
B	H	519	N	-0.75	Destabilizing
B	A	522	I	-0.75	Destabilizing
B	L	513	F	-0.747	Destabilizing
B	V	433	N	-0.744	Destabilizing
B	L	452	R	-0.739	Destabilizing
B	V	510	L	-0.737	Destabilizing
B	P	507	H	-0.736	Destabilizing
B	G	502	C	-0.731	Destabilizing
B	C	361	I	-0.722	Destabilizing
B	V	362	L	-0.722	Destabilizing
B	F	377	L	-0.719	Destabilizing
B	W	353	R	-0.712	Destabilizing
B	P	337	L	-0.709	Destabilizing
B	Y	369	C	-0.709	Destabilizing
B	H	519	Q	-0.702	Destabilizing
B	H	519	G	-0.701	Destabilizing
B	F	456	L	-0.689	Destabilizing
B	I	434	K	-0.681	Destabilizing
B	A	522	V	-0.677	Destabilizing
B	A	522	P	-0.677	Destabilizing
B	G	446	A	-0.676	Destabilizing
B	C	336	R	-0.673	Destabilizing
B	S	383	D	-0.672	Destabilizing
B	Q	493	L	-0.671	Destabilizing
B	Y	380	M	-0.662	Destabilizing
B	T	523	E	-0.661	Destabilizing
B	V	395	I	-0.656	Destabilizing
B	A	352	V	-0.655	Destabilizing
B	P	463	K	-0.654	Destabilizing
B	G	485	R	-0.654	Destabilizing
B	V	401	L	-0.642	Destabilizing
B	G	404	A	-0.642	Destabilizing
B	K	356	R	-0.634	Destabilizing
B	K	462	L	-0.628	Destabilizing
B	F	515	L	-0.621	Destabilizing
B	I	468	V	-0.614	Destabilizing
B	F	347	I	-0.611	Destabilizing
B	Y	505	W	-0.609	Destabilizing
B	I	468	L	-0.607	Destabilizing
B	V	433	A	-0.606	Destabilizing
B	V	483	I	-0.604	Destabilizing
B	L	452	Q	-0.6	Destabilizing
B	K	378	R	-0.598	Destabilizing
B	Q	409	E	-0.59	Destabilizing
B	L	513	R	-0.589	Destabilizing
B	K	378	N	-0.586	Destabilizing
B	G	446	V	-0.584	Destabilizing
B	K	356	N	-0.583	Destabilizing
B	F	429	L	-0.582	Destabilizing
B	V	483	A	-0.582	Destabilizing
B	R	457	T	-0.58	Destabilizing
B	T	393	P	-0.578	Destabilizing
B	I	358	T	-0.565	Destabilizing
B	E	465	D	-0.555	Destabilizing
B	Y	453	F	-0.554	Destabilizing
B	V	367	L	-0.548	Destabilizing
B	V	367	I	-0.548	Destabilizing
B	R	403	K	-0.548	Destabilizing
B	R	509	K	-0.547	Destabilizing
B	E	484	K	-0.545	Destabilizing
B	T	385	S	-0.544	Destabilizing
B	N	439	K	-0.544	Destabilizing
B	P	491	R	-0.542	Destabilizing
B	E	484	A	-0.54	Destabilizing
B	R	457	K	-0.538	Destabilizing
B	K	462	N	-0.523	Destabilizing
B	E	484	D	-0.522	Destabilizing
B	P	426	L	-0.518	Destabilizing
B	K	444	N	-0.517	Destabilizing
B	K	356	S	-0.511	Destabilizing
B	P	463	R	-0.511	Destabilizing
B	S	349	F	-0.508	Destabilizing
B	S	359	N	-0.508	Destabilizing
B	G	476	S	-0.505	Destabilizing
B	A	522	G	-0.504	Destabilizing
B	V	382	L	-0.5	Destabilizing
B	R	408	I	-0.499	Destabilizing
B	F	515	V	-0.498	Destabilizing
B	V	341	F	-0.493	Destabilizing
B	A	520	V	-0.491	Destabilizing
B	I	402	L	-0.482	Destabilizing
B	T	430	N	-0.479	Destabilizing
B	S	438	Y	-0.473	Destabilizing
B	Y	508	H	-0.472	Destabilizing
B	L	390	P	-0.467	Destabilizing
B	L	518	I	-0.465	Destabilizing
B	G	496	C	-0.442	Destabilizing
B	Y	495	N	-0.44	Destabilizing
B	P	479	L	-0.439	Destabilizing
B	K	417	R	-0.43	Destabilizing
B	L	518	A	-0.427	Destabilizing
B	C	379	F	-0.425	Destabilizing
B	P	521	R	-0.418	Destabilizing
B	R	357	K	-0.403	Destabilizing
B	P	491	L	-0.397	Destabilizing
B	W	353	L	-0.392	Destabilizing
B	E	484	R	-0.387	Destabilizing
B	A	344	P	-0.382	Destabilizing
B	E	406	D	-0.38	Destabilizing
B	Y	365	H	-0.362	Destabilizing
B	R	403	S	-0.361	Destabilizing
B	I	402	V	-0.356	Destabilizing
B	V	503	L	-0.356	Destabilizing
B	V	503	I	-0.356	Destabilizing
B	T	376	I	-0.352	Destabilizing
B	A	352	S	-0.35	Destabilizing
B	V	362	S	-0.342	Destabilizing
B	D	428	G	-0.342	Destabilizing
B	T	385	I	-0.341	Destabilizing
B	F	377	H	-0.332	Destabilizing
B	A	411	S	-0.33	Destabilizing
B	P	521	V	-0.329	Destabilizing
B	N	334	T	-0.319	Destabilizing
B	N	450	S	-0.316	Destabilizing
B	N	388	T	-0.315	Destabilizing
B	L	441	I	-0.308	Destabilizing
B	L	368	K	-0.306	Destabilizing
B	P	337	R	-0.304	Destabilizing
B	C	379	V	-0.301	Destabilizing
B	K	458	N	-0.299	Destabilizing
B	T	415	S	-0.293	Destabilizing
B	T	385	A	-0.288	Destabilizing
B	V	445	G	-0.286	Destabilizing
B	E	516	V	-0.286	Destabilizing
B	P	463	L	-0.285	Destabilizing
B	P	521	L	-0.276	Destabilizing
B	V	382	M	-0.261	Destabilizing
B	N	437	S	-0.26	Destabilizing
B	D	405	C	-0.258	Destabilizing
B	A	522	S	-0.251	Destabilizing
B	V	445	A	-0.242	Destabilizing
B	E	471	G	-0.24	Destabilizing
B	K	378	E	-0.236	Destabilizing
B	S	459	K	-0.228	Destabilizing
B	Q	493	R	-0.216	Destabilizing
B	W	353	S	-0.208	Destabilizing
B	T	470	N	-0.207	Destabilizing
B	P	499	S	-0.203	Destabilizing
B	P	384	K	-0.202	Destabilizing
B	P	337	S	-0.201	Destabilizing
B	S	366	L	-0.2	Destabilizing
B	L	441	N	-0.2	Destabilizing
B	A	520	S	-0.189	Destabilizing
B	A	520	T	-0.187	Destabilizing
B	Q	414	I	-0.172	Destabilizing
B	R	346	T	-0.17	Destabilizing
B	T	523	A	-0.169	Destabilizing
B	N	460	S	-0.161	Destabilizing
B	E	516	L	-0.155	Destabilizing
B	S	399	P	-0.154	Destabilizing
B	S	469	P	-0.149	Destabilizing
B	Q	414	P	-0.148	Destabilizing
B	N	354	E	-0.147	Destabilizing
B	N	354	S	-0.145	Destabilizing
B	V	382	E	-0.144	Destabilizing
B	D	442	H	-0.141	Destabilizing
B	G	485	S	-0.135	Destabilizing
B	R	355	T	-0.13	Destabilizing
B	N	388	G	-0.129	Destabilizing
B	S	459	F	-0.128	Destabilizing
B	N	460	T	-0.127	Destabilizing
B	N	354	K	-0.125	Destabilizing
B	Q	414	A	-0.124	Destabilizing
B	L	455	F	-0.124	Destabilizing
B	S	469	A	-0.123	Destabilizing
B	T	470	A	-0.122	Destabilizing
B	T	478	A	-0.122	Destabilizing
B	K	458	Q	-0.121	Destabilizing
B	D	364	Y	-0.116	Destabilizing
B	V	367	S	-0.11	Destabilizing
B	G	446	S	-0.109	Destabilizing
B	G	413	R	-0.105	Destabilizing
B	V	445	I	-0.103	Destabilizing
B	S	514	A	-0.101	Destabilizing
B	A	344	T	-0.089	Destabilizing
B	P	491	S	-0.078	Destabilizing
B	P	384	S	-0.074	Destabilizing
B	S	375	P	-0.064	Destabilizing
B	N	354	D	-0.063	Destabilizing
B	K	458	R	-0.063	Destabilizing
B	A	520	E	-0.059	Destabilizing
B	T	415	P	-0.055	Destabilizing
B	I	468	T	-0.055	Destabilizing
B	K	424	L	-0.054	Destabilizing
B	V	445	R	-0.05	Destabilizing
B	N	360	K	-0.049	Destabilizing
B	N	450	D	-0.049	Destabilizing
B	N	450	K	-0.044	Destabilizing
B	T	478	I	-0.044	Destabilizing
B	T	345	S	-0.039	Destabilizing
B	T	415	I	-0.036	Destabilizing
B	A	344	S	-0.033	Destabilizing
B	P	463	S	-0.028	Destabilizing
B	R	355	S	-0.027	Destabilizing
B	S	371	P	-0.023	Destabilizing
B	K	386	L	-0.022	Destabilizing
B	S	373	L	-0.021	Destabilizing
B	V	382	S	-0.014	Destabilizing
B	S	399	A	-0.014	Destabilizing
B	P	521	S	-0.013	Destabilizing
B	P	479	S	-0.006	Destabilizing
B	T	470	I	-0.004	Destabilizing
B	N	343	S	0.001	Stabilizing
B	R	346	K	0.003	Stabilizing
B	T	478	K	0.006	Stabilizing
B	P	521	T	0.01	Stabilizing
B	T	478	R	0.011	Stabilizing
B	S	477	G	0.012	Stabilizing
B	V	483	F	0.012	Stabilizing
B	I	468	F	0.017	Stabilizing
B	V	362	F	0.019	Stabilizing
B	N	370	S	0.027	Stabilizing
B	T	430	A	0.028	Stabilizing
B	D	467	V	0.041	Stabilizing
B	E	340	K	0.045	Stabilizing
B	E	471	D	0.051	Stabilizing
B	R	408	K	0.055	Stabilizing
B	G	482	S	0.056	Stabilizing
B	D	427	Y	0.063	Stabilizing
B	K	444	W	0.076	Stabilizing
B	S	494	L	0.076	Stabilizing
B	S	459	Y	0.079	Stabilizing
B	G	413	A	0.094	Stabilizing
B	P	499	H	0.097	Stabilizing
B	S	375	F	0.12	Stabilizing
B	V	367	F	0.135	Stabilizing
B	P	521	Q	0.145	Stabilizing
B	S	477	N	0.15	Stabilizing
B	S	494	P	0.153	Stabilizing
B	S	366	Y	0.157	Stabilizing
B	Q	506	H	0.16	Stabilizing
B	N	481	D	0.169	Stabilizing
B	N	440	K	0.18	Stabilizing
B	S	477	T	0.185	Stabilizing
B	S	477	I	0.192	Stabilizing
B	T	345	I	0.196	Stabilizing
B	G	413	V	0.222	Stabilizing
B	N	481	H	0.25	Stabilizing
B	L	335	F	0.251	Stabilizing
B	L	335	C	0.256	Stabilizing
B	G	381	R	0.258	Stabilizing
B	R	408	T	0.27	Stabilizing
B	N	370	K	0.275	Stabilizing
B	L	517	F	0.279	Stabilizing
B	A	520	C	0.295	Stabilizing
B	A	372	V	0.302	Stabilizing
B	D	428	I	0.339	Stabilizing
B	S	477	R	0.416	Stabilizing
B	V	445	Y	0.448	Stabilizing
B	A	372	S	0.459	Stabilizing
B	T	333	I	0.462	Stabilizing
B	V	445	F	0.471	Stabilizing
B	L	390	H	0.473	Stabilizing
B	V	503	F	0.475	Stabilizing
B	L	441	F	0.486	Stabilizing
B	A	372	T	0.508	Stabilizing
B	S	477	K	0.517	Stabilizing
B	V	445	M	0.593	Stabilizing
B	G	413	E	0.623	Stabilizing
B	V	445	E	0.651	Stabilizing
B	G	381	K	0.712	Stabilizing
B	T	333	Q	0.788	Stabilizing
