## Supplementary Material 2 for "A computational approach to evaluate the combined effect of SARS-CoV-2 RBD mutations and ACE2 receptor genetic variants on infectivity: The COVID-19 host-pathogen nexus"

### Sheet: Energies hACE Variants
Supplementary material 2: List of hACE2 variants ranked by predicted ∆∆G values in Kcal/mol using mCSM server.
CHAIN	Residue	Residue Position	Mutated Residue	PREDICTED DDG (Kcal/mol)	Predicted Effect on Complex Stability
A	D	355	A	-2.755	Highly Destabilizing
A	W	163	R	-2.449	Highly Destabilizing
A	D	355	N	-2.342	Highly Destabilizing
A	G	405	E	-2.215	Highly Destabilizing
A	G	377	E	-2.12	Highly Destabilizing
A	Y	252	N	-2.004	Highly Destabilizing
A	G	448	E	-1.84	Destabilizing
A	G	173	D	-1.808	Destabilizing
A	G	173	S	-1.712	Destabilizing
A	E	166	Q	-1.688	Destabilizing
A	D	292	N	-1.663	Destabilizing
A	A	25	T	-1.642	Destabilizing
A	G	326	E	-1.553	Destabilizing
A	A	191	P	-1.518	Destabilizing
A	M	190	T	-1.502	Destabilizing
A	E	166	G	-1.497	Destabilizing
A	V	463	I	-1.491	Destabilizing
A	D	303	N	-1.471	Destabilizing
A	F	308	L	-1.46	Destabilizing
A	A	193	E	-1.459	Destabilizing
A	D	471	N	-1.449	Destabilizing
A	W	461	R	-1.448	Destabilizing
A	H	374	R	-1.405	Destabilizing
A	M	62	V	-1.358	Destabilizing
A	H	378	R	-1.358	Destabilizing
A	F	555	L	-1.32	Destabilizing
A	A	242	V	-1.312	Destabilizing
A	N	58	K	-1.231	Destabilizing
A	A	164	S	-1.202	Destabilizing
A	A	501	T	-1.202	Destabilizing
A	M	462	I	-1.158	Destabilizing
A	M	297	I	-1.137	Destabilizing
A	M	297	L	-1.137	Destabilizing
A	V	283	F	-1.132	Destabilizing
A	L	450	V	-1.108	Destabilizing
A	I	446	M	-1.099	Destabilizing
A	Y	217	C	-1.064	Destabilizing
A	G	337	R	-1.064	Destabilizing
A	C	261	W	-1.055	Destabilizing
A	M	360	L	-1.048	Destabilizing
A	P	235	R	-1.032	Destabilizing
A	M	297	V	-1.031	Destabilizing
A	F	504	I	-1.011	Destabilizing
A	F	504	L	-1.011	Destabilizing
A	L	595	V	-1.009	Destabilizing
A	M	455	I	-0.995	Destabilizing
A	E	35	K	-0.987	Destabilizing
A	E	37	K	-0.986	Destabilizing
A	V	463	D	-0.983	Destabilizing
A	A	164	G	-0.96	Destabilizing
A	D	216	E	-0.955	Destabilizing
A	M	480	V	-0.955	Destabilizing
A	Y	207	C	-0.919	Destabilizing
A	G	352	V	-0.912	Destabilizing
A	I	21	V	-0.905	Destabilizing
A	T	567	A	-0.905	Destabilizing
A	Y	199	H	-0.901	Destabilizing
A	I	233	N	-0.899	Destabilizing
A	D	609	N	-0.889	Destabilizing
A	Y	252	C	-0.884	Destabilizing
A	D	206	G	-0.878	Destabilizing
A	I	223	V	-0.873	Destabilizing
A	D	198	N	-0.865	Destabilizing
A	E	312	K	-0.855	Destabilizing
A	F	72	V	-0.852	Destabilizing
A	Y	158	H	-0.838	Destabilizing
A	M	455	T	-0.832	Destabilizing
A	M	383	A	-0.831	Destabilizing
A	L	570	S	-0.82	Destabilizing
A	A	246	S	-0.805	Destabilizing
A	F	400	L	-0.798	Destabilizing
A	V	447	F	-0.798	Destabilizing
A	V	184	A	-0.797	Destabilizing
A	K	26	R	-0.796	Destabilizing
A	V	574	I	-0.795	Destabilizing
A	M	332	L	-0.793	Destabilizing
A	Q	472	R	-0.773	Destabilizing
A	R	514	G	-0.773	Destabilizing
A	H	239	Q	-0.753	Destabilizing
A	F	523	L	-0.752	Destabilizing
A	L	585	P	-0.746	Destabilizing
A	M	376	T	-0.745	Destabilizing
A	R	204	T	-0.744	Destabilizing
A	F	40	L	-0.734	Destabilizing
A	H	505	R	-0.734	Destabilizing
A	A	532	T	-0.724	Destabilizing
A	G	337	E	-0.717	Destabilizing
A	L	333	V	-0.688	Destabilizing
A	S	77	F	-0.684	Destabilizing
A	K	541	I	-0.684	Destabilizing
A	L	418	S	-0.669	Destabilizing
A	V	209	I	-0.664	Destabilizing
A	H	195	N	-0.656	Destabilizing
A	V	573	A	-0.655	Destabilizing
A	L	529	V	-0.654	Destabilizing
A	E	35	D	-0.653	Destabilizing
A	N	599	K	-0.651	Destabilizing
A	P	178	L	-0.638	Destabilizing
A	V	184	G	-0.634	Destabilizing
A	E	589	G	-0.622	Destabilizing
A	Y	199	C	-0.613	Destabilizing
A	Y	515	C	-0.611	Destabilizing
A	P	138	A	-0.609	Destabilizing
A	S	547	C	-0.609	Destabilizing
A	S	547	F	-0.604	Destabilizing
A	T	593	N	-0.604	Destabilizing
A	N	599	I	-0.591	Destabilizing
A	D	269	E	-0.589	Destabilizing
A	V	506	A	-0.574	Destabilizing
A	E	197	G	-0.573	Destabilizing
A	W	459	C	-0.571	Destabilizing
A	V	107	A	-0.57	Destabilizing
A	A	251	T	-0.568	Destabilizing
A	Y	50	F	-0.552	Destabilizing
A	M	383	T	-0.539	Destabilizing
A	Q	86	R	-0.538	Destabilizing
A	K	341	R	-0.505	Destabilizing
A	T	229	I	-0.491	Destabilizing
A	G	268	C	-0.487	Destabilizing
A	M	366	T	-0.482	Destabilizing
A	G	575	R	-0.478	Destabilizing
A	C	141	Y	-0.465	Destabilizing
A	R	115	W	-0.452	Destabilizing
A	K	419	T	-0.443	Destabilizing
A	E	467	K	-0.424	Destabilizing
A	K	553	T	-0.424	Destabilizing
A	P	84	T	-0.423	Destabilizing
A	P	426	A	-0.42	Destabilizing
A	Q	552	R	-0.418	Destabilizing
A	S	257	N	-0.415	Destabilizing
A	M	82	I	-0.407	Destabilizing
A	N	58	D	-0.405	Destabilizing
A	I	468	V	-0.404	Destabilizing
A	E	398	D	-0.395	Destabilizing
A	S	19	P	-0.391	Destabilizing
A	D	368	N	-0.389	Destabilizing
A	Q	429	K	-0.389	Destabilizing
A	E	75	G	-0.388	Destabilizing
A	T	27	A	-0.386	Destabilizing
A	Q	60	R	-0.379	Destabilizing
A	P	565	S	-0.375	Destabilizing
A	I	544	N	-0.363	Destabilizing
A	T	276	I	-0.36	Destabilizing
A	E	375	D	-0.355	Destabilizing
A	Q	300	R	-0.353	Destabilizing
A	N	397	D	-0.348	Destabilizing
A	P	389	A	-0.342	Destabilizing
A	E	398	K	-0.339	Destabilizing
A	M	270	V	-0.338	Destabilizing
A	T	92	I	-0.328	Destabilizing
A	E	329	G	-0.322	Destabilizing
A	S	43	R	-0.318	Destabilizing
A	Q	388	L	-0.313	Destabilizing
A	V	491	M	-0.311	Destabilizing
A	N	437	H	-0.303	Destabilizing
A	T	519	I	-0.303	Destabilizing
A	E	483	D	-0.302	Destabilizing
A	E	489	Q	-0.295	Destabilizing
A	S	563	L	-0.289	Destabilizing
A	Y	521	H	-0.287	Destabilizing
A	H	195	Y	-0.277	Destabilizing
A	R	518	T	-0.274	Destabilizing
A	D	295	G	-0.271	Destabilizing
A	P	538	L	-0.27	Destabilizing
A	D	597	E	-0.268	Destabilizing
A	Y	510	H	-0.261	Destabilizing
A	I	21	T	-0.257	Destabilizing
A	G	220	S	-0.257	Destabilizing
A	N	159	S	-0.252	Destabilizing
A	T	55	A	-0.247	Destabilizing
A	P	492	S	-0.231	Destabilizing
A	R	115	Q	-0.224	Destabilizing
A	E	171	D	-0.215	Destabilizing
A	K	481	N	-0.215	Destabilizing
A	R	514	Q	-0.206	Destabilizing
A	T	608	I	-0.197	Destabilizing
A	D	494	V	-0.178	Destabilizing
A	K	534	R	-0.174	Destabilizing
A	T	608	A	-0.17	Destabilizing
A	V	339	G	-0.165	Destabilizing
A	K	26	E	-0.159	Destabilizing
A	F	588	S	-0.136	Destabilizing
A	D	216	Y	-0.135	Destabilizing
A	R	219	C	-0.131	Destabilizing
A	V	298	A	-0.13	Destabilizing
A	S	106	L	-0.122	Destabilizing
A	R	219	H	-0.113	Destabilizing
A	N	586	Y	-0.108	Destabilizing
A	L	186	S	-0.105	Destabilizing
A	N	149	S	-0.086	Destabilizing
A	E	23	K	-0.076	Destabilizing
A	S	607	G	-0.076	Destabilizing
A	V	488	A	-0.068	Destabilizing
A	G	422	C	-0.06	Destabilizing
A	I	421	T	-0.043	Destabilizing
A	S	128	T	-0.035	Destabilizing
A	Q	102	P	-0.033	Destabilizing
A	R	559	S	-0.025	Destabilizing
A	Y	497	H	-0.021	Destabilizing
A	K	68	E	-0.02	Destabilizing
A	D	427	Y	-0.016	Destabilizing
A	S	280	Y	-0.007	Destabilizing
A	I	259	T	-0.003	Destabilizing
A	G	211	R	0.007	Stabilizing
A	K	68	D	0.011	Stabilizing
A	T	445	M	0.024	Stabilizing
A	N	58	H	0.033	Stabilizing
A	N	546	S	0.036	Stabilizing
A	P	389	H	0.039	Stabilizing
A	E	171	V	0.04	Stabilizing
A	P	263	S	0.041	Stabilizing
A	N	338	S	0.045	Stabilizing
A	N	290	H	0.071	Stabilizing
A	S	420	P	0.072	Stabilizing
A	I	291	K	0.074	Stabilizing
A	P	346	S	0.075	Stabilizing
A	N	64	K	0.089	Stabilizing
A	T	334	M	0.103	Stabilizing
A	R	582	K	0.139	Stabilizing
A	Q	287	R	0.148	Stabilizing
A	N	546	D	0.159	Stabilizing
A	N	51	D	0.166	Stabilizing
A	N	154	K	0.205	Stabilizing
A	N	508	D	0.224	Stabilizing
A	R	482	Q	0.249	Stabilizing
A	A	614	S	0.29	Stabilizing
A	A	614	T	0.301	Stabilizing
A	N	103	H	0.414	Stabilizing
A	Q	287	K	0.426	Stabilizing
A	G	466	W	0.452	Stabilizing
A	R	582	S	0.487	Stabilizing
